# *Ex Vivo* Culture of Patient-Derived Primary, Metastatic, and Post-Mortem Lung Cancer Reveals Targetable States of EMT and Metabolic Plasticity

**DOI:** 10.64898/2026.06.14.731898

**Authors:** Suehelay Acevedo-Acevedo, Hayley D. Ackerman, Vanessa Y. Rubio, Nicole Hackel, Christina L. Carr, Kaitlyn A. Miranda, Jaden R. Baldwin, Michelle Reiser, John H. Lockhart, Ashley Lui, Paul A. Stewart, Xiaoqing Yu, Gabriela M. Wright, Aileen Y. Alontaga, John M. Koomen, Duy T. Nguyen, W. Gregory Sawyer, Gina M. DeNicola, Theresa Boyle, W. Douglas Cress, Eric B. Haura, Elsa R. Flores

**Affiliations:** Department of Molecular Oncology, H. Lee Moffitt Cancer Center and Research Institute, Tampa, FL 33612, USA; Cancer Biology and Evolution Program, H. Lee Moffitt Cancer Center and Research Institute, Tampa, FL 33612, USA; Department of Nutrition and Integrative Physiology, University of Utah, Salt Lake City, UT 84112, USA; Huntsman Cancer Institute, University of Utah, Salt Lake City, UT 84112, USA; Department of Biostatistics and Bioinformatics, H. Lee Moffitt Cancer Center and Research Institute, Tampa, FL 33612, USA; Department of Pathology, H. Lee Moffitt Cancer Center and Research Institute, Tampa, FL 33612, USA; Department of Bioengineering, H. Lee Moffitt Cancer Center and Research Institute, Tampa, FL 33612, USA; Department of Metabolism and Physiology, H. Lee Moffitt Cancer Center and Research Institute, Tampa, FL 33612, USA; Department of Thoracic Oncology, H. Lee Moffitt Cancer Center and Research Institute, Tampa, FL 33612, USA

**Keywords:** Lung adenocarcinoma, non-small cell lung cancer, small cell lung cancer, *ex vivo* cancer models, tumor progression, epithelial-mesenchymal transition, fatty acid metabolism, rapid tissue donation (RTD), rapid autopsy specimen

## Abstract

Lung cancer is a highly heterogeneous disease and remains the leading cause of cancer-related mortality worldwide. While mouse models and patient-derived organoids have advanced our understanding of lung cancer, key interactions within the tumor microenvironment (TME) remain poorly characterized. We developed microtumor models from lung adenocarcinoma (LUAD) and small cell lung cancer (SCLC) using mouse and patient samples, including surgical resections and rapid autopsy specimens. Microtumors preserve structural, cellular, and molecular features of the native TME, enabling mechanistic studies of tumor progression *ex vivo*. Multi-omics analyses of LUAD microtumors revealed progression-associated changes, including increased epithelial-to-mesenchymal transition (EMT) and metabolic reprogramming toward fatty acid synthesis. Pharmacologic inhibition of fatty acid synthesis through ACC1/2 reduced proliferation in patient-derived microtumors, identifying a targetable vulnerability. This platform provides a robust system for studying tumor progression, therapeutic response, and resistance mechanisms in lung cancer, including culturing postmortem specimens that are not accessible in current models.
