## Supplementary material for "*Ex Vivo* Culture of Patient-Derived Primary, Metastatic, and Post-Mortem Lung Cancer Reveals Targetable States of EMT and Metabolic Plasticity": Table S1

### Sheet: Table S1
Table S1. Clinical information of OR patients
Sample ID	Age	Sex	Race	Disease stage	Neo-adjuvant treatment	Smoker status	Pack years
OR1	65	F	Non-Hispanic, White	1	None	Never	0
OR2	57	F	Non-Hispanic, White	1	None	Current	10< per day
OR3	72	M	Non-Hispanic, White	1	None	Former	7.5
OR4	56	M	Non-Hispanic, White	2B	None	Current	60
OR5	53	M	Non-Hispanic, White	1B	None	Current	50
OR6	67	M	Non-Hispanic, White	1B	None	Former	1.5
OR7	72	F	Non-Hispanic, White	3A	neoadjuvant chemo/IO	Never	0
OR8	55	F	Non-Hispanic, White	1B	None	Former	1
OR9	55	F	Non-Hispanic, White	2A	None	Current	10
OR10	64	F	Non-Hispanic, White	2A	None	Current	>50
OR11	70	F	Hispanic, White	2B	None	Former	28.5
OR12	82	F	Non-Hispanic, White	2A	None	Former	5
OR13	66	F	Non-Hispanic, White	1B	None	Never	0
OR14	77	M	Non-Hispanic, Other Asian	1A	None	Never	0
