## Supplementary material for "*Ex Vivo* Culture of Patient-Derived Primary, Metastatic, and Post-Mortem Lung Cancer Reveals Targetable States of EMT and Metabolic Plasticity": Table S2

### Sheet: Table S2
Table S2. Clinical information of RTD patients
Sample ID	Cancer type	Age	Sex	Race	Smoker status at Time of Death	Pack years	Disease Stagea	Adjuvant treatment (s)	Overall Survival Months
RTD43	LUAD	69	F	Non-Hispanic, White	Former	4.5	4	Durvalumab, Nivolumab + TIL, osimertinib	32.6
RTD45	LUAD	55	M	Non-Hispanic, White	Former	40	4	Pembrolizumab, Sotorasib	11.4
RTD49	LUAD	62	F	Non-Hispanic, White	Former	23	3A	Pembrolizumab, Sotorasib	25.8
RTD50	LUAD	75	M	Non-Hispanic, White	Never	0	4	Pembrolizumab, Sotorasib, Adagrasib	25.1
RTD51	LUAD	67	M	Non-Hispanic, White	Former	92	4	Carboplatin, pemetrexed, nivolumab, and radiotherapy	105.7
RTD52	LUAD	66	F	Non-Hispanic, White	Former	50	Unknown	nivolumab/ipilimumab, nintedanib, and pembrolizumab	59.9
RTD54	LUAD	53	F	Non-Hispanic, Asian	Never	0	4	TILs therapy	33.7
RTD55	LUAD	76	M	Non-Hispanic, White	Former	52	4	carboplatin, paclitaxel, pembrolizumab,	13.3
RTD42	SCLC	69	F	Non-Hispanic, White	Former	1	4	Atezolizumab	4.9
RTD46	SCLC	67	F	Non-Hispanic, White	Current	40	4	None	4.5
RTD47	SCLC	71	F	Non-Hispanic, White	Current	37.5	4	Atezolizumab	13.2
RTD48	SCLC	73	F	Non-Hispanic, White	Former	28	4	carboplatin, etoposide, durvalumab, bevacizumab	11.6
RTD56	SCLC	36	M	Hispanic, White	Never	0	4	Durvalumab	13.4
RTD65	SCLC	65	F	Non-Hispanic, White	Former	45	4	Durvalumab, Radiotherapy	126.7
aMost recent staging information reported
